# A SIMPLI (Single-cell Identification from MultiPLexed Images) approach for spatially resolved tissue phenotyping at single-cell resolution

**DOI:** 10.1101/2021.04.01.437886

**Authors:** Michele Bortolomeazzi, Lucia Montorsi, Damjan Temelkovski, Mohamed Reda Keddar, Amelia Acha-Sagredo, Michael J. Pitcher, Gianluca Basso, Luigi Laghi, Manuel Rodriguez-Justo, Jo Spencer, Francesca D. Ciccarelli

**Author notes:** = corresponding author.

## Abstract

Multiplexed imaging technologies enable the study of biological tissues at single-cell resolution while preserving spatial information. Currently, high-dimension imaging data analysis is technology-specific and requires multiple tools, restricting analytical scalability and result reproducibility. Here we present SIMPLI (Single-cell Identification from MultiPlexed Images), a novel, flexible and technology-agnostic software that unifies all steps of multiplexed imaging data analysis. After raw image processing, SIMPLI performs a spatially resolved, single-cell analysis of the tissue slide as wells as cell-independent quantifications of marker expression to investigate features undetectable at the cell level. SIMPLI is highly customisable and can run on desktop computers as well as high-performance computing environments, enabling workflow parallelisation for large datasets. SIMPLI produces multiple tabular and graphical outputs at each step of the analysis. Its containerised implementation and minimum configuration requirements make SIMPLI a portable and reproducible solution for multiplexed imaging data analysis.

SIMPLI is available at: https://github.com/ciccalab/SIMPLI.
