## Supplementary tables for "A SIMPLI (Single-cell Identification from MultiPLexed Images) approach for spatially resolved tissue phenotyping at single-cell resolution"

### Sheet: Supplemenatry_Table_1
Supplementary Table1. Samples used in the study
Legend: For each sample reported are the ID, the tissue and anatomical site of origin, the experimental approach, and the percentage of cells identified by SIMPLI and used in the analysis and the corresponding figure where these data are shown. In Fig. 2g, the percentages of cells were measured over the total immune cells; In Figs. 3c and 4d they were measured over the total cells. Data shown in …
1. Schürch, C.M. et al. Coordinated Cellular Neighborhoods Orchestrate Antitumoral Immunity at the Colorectal Cancer Invasive Front. Cell 182, 1341-1359.e19 (2020).
Sample ID	Tissue	Anatomical site	Source	Imaging approach	T cells (%)	Macrophages (%)	B cells (%)	IgA+ cells (%)	Epithelial cells (%)	Dendritic cells (%)	CD8+PD1+ cells (%)	CD8+PD1- cells (%)	PLD1+ cells (%)	CD8+ T cells (%)	CD4+ T cells (%)	Treg (%)	Reference
CLN1	Human colon mucosa	Colon	UCLH	IMC	27.8445	29.9647	NA	35.1943	NA	6.99647	NA	NA	NA	NA	NA	NA	Figure 2g
CLN2	Human colon mucosa	Transverse colon	UCLH	IMC	20.1531	26.7857	NA	13.9031	NA	39.1582	NA	NA	NA	NA	NA	NA	Figure 2g
CLN3	Human colon mucosa	Ascending colon	UCLH	IMC	20.5625	24.6875	NA	44.125	NA	10.625	NA	NA	NA	NA	NA	NA	Figure 2g
CLN4	Human colon mucosa	Colon	UCLH	IMC	56.3348	27.9789	NA	4.22323	NA	11.463	NA	NA	NA	NA	NA	NA	Figure 2g
CLN5	Human colon mucosa	Ascending colon	ICH	IMC	41.7127	33.7017	NA	18.6464	NA	5.93923	NA	NA	NA	NA	NA	NA	Figure 2g
CLN6	Human colon mucosa	Descending colon	ICH	IMC	38.5936	23.3851	NA	29.5993	NA	8.42191	NA	NA	NA	NA	NA	NA	Figure 2g
APP1	Human appendix	Appendix	UCLH	IMC	27.038	5.73589	36.2966	NA	25.6547	5.27481	NA	NA	NA	NA	NA	NA	Figure 3c
CRC1	Human rectal cancer	Rectum	UCLH	mIF	NA	NA	NA	NA	NA	NA	0.172982	5.84641	3.72831	NA	NA	NA	Figure 4d
CRC_01_02_B	Human colorectal cancer	Rectum	Schürch et al., 2020	CODEX	NA	61.6266	6.7583	NA	NA	0	NA	NA	NA	7.78923	1.71821	0.229095	Figure 5b
CRC_02_04_B	Human colorectal cancer	Ascending colon	Schürch et al., 2020	CODEX	NA	20.9261	12.5557	NA	NA	0.178094	NA	NA	NA	19.5013	7.30187	2.04809	Figure 5b
CRC_03_05_A	Human colorectal cancer	Descending colon	Schürch et al., 2020	CODEX	NA	31.4438	9.83171	NA	NA	1.59433	NA	NA	NA	9.74314	17.5376	0.974314	Figure 5b
CRC_04_08_B	Human colorectal cancer	Sigma	Schürch et al., 2020	CODEX	NA	27.6471	24.0523	NA	NA	0.718954	NA	NA	NA	10.915	7.51634	1.63399	Figure 5b
CRC_05_09_A	Human colorectal cancer	Transversum	Schürch et al., 2020	CODEX	NA	24.9832	3.82807	NA	NA	0.873069	NA	NA	NA	17.0584	11.0813	2.41773	Figure 5b
CRC_06_11_A	Human colorectal cancer	Ascending colon	Schürch et al., 2020	CODEX	NA	22.035	12.9618	NA	NA	0.129618	NA	NA	NA	45.8198	13.0266	0.648088	Figure 5b
CRC_07_13_B	Human colorectal cancer	Ascending colon	Schürch et al., 2020	CODEX	NA	32.2363	21.097	NA	NA	0.675105	NA	NA	NA	7.67932	6.24473	1.01266	Figure 5b
CRC_08_16_B	Human colorectal cancer	Rectum	Schürch et al., 2020	CODEX	NA	23.5255	8.54871	NA	NA	0.0662691	NA	NA	NA	20.0795	33.6647	0.662691	Figure 5b
CRC_09_17_B	Human colorectal cancer	Cecum	Schürch et al., 2020	CODEX	NA	23.4384	6.70487	NA	NA	0.573066	NA	NA	NA	14.5559	11.8625	0.744986	Figure 5b
CRC_10_20_B	Human colorectal cancer	Rectum	Schürch et al., 2020	CODEX	NA	31.821	4.90988	NA	NA	0.497203	NA	NA	NA	19.0802	12.3058	1.05656	Figure 5b
CRC_11_21_A	Human colorectal cancer	Descending colon	Schürch et al., 2020	CODEX	NA	27.3521	4.65567	NA	NA	0.387973	NA	NA	NA	49.6605	12.9001	1.4549	Figure 5b
CRC_12_24_B	Human colorectal cancer	Sigma	Schürch et al., 2020	CODEX	NA	22.9905	25.5834	NA	NA	0.432152	NA	NA	NA	6.48228	24.1141	0.345722	Figure 5b
CRC_13_26_B	Human colorectal cancer	Cecum	Schürch et al., 2020	CODEX	NA	35.3353	6.70554	NA	NA	2.04082	NA	NA	NA	14.344	10.2041	2.50729	Figure 5b
CRC_14_28_B	Human colorectal cancer	Cecum	Schürch et al., 2020	CODEX	NA	47.7401	3.88418	NA	NA	0.49435	NA	NA	NA	14.9011	15.7486	0.282486	Figure 5b
CRC_15_29_A	Human colorectal cancer	Sigma	Schürch et al., 2020	CODEX	NA	25.4885	16.4298	NA	NA	0.888099	NA	NA	NA	23.4458	14.476	1.86501	Figure 5b
CRC_16_32_A	Human colorectal cancer	Cecum	Schürch et al., 2020	CODEX	NA	33.6167	4.79134	NA	NA	0.927357	NA	NA	NA	15.1468	9.89181	0.772798	Figure 5b
CRC_17_34_B	Human colorectal cancer	Cecum	Schürch et al., 2020	CODEX	NA	54.646	6.34218	NA	NA	0.589971	NA	NA	NA	17.9204	15.118	0.663717	Figure 5b
CRC_18_36_B	Human colorectal cancer	Sigma	Schürch et al., 2020	CODEX	NA	40.839	6.25	NA	NA	4.7089	NA	NA	NA	9.58904	12.1575	0.171233	Figure 5b
CRC_19_38_A	Human colorectal cancer	Cecum	Schürch et al., 2020	CODEX	NA	18.7013	16.3636	NA	NA	0.606061	NA	NA	NA	27.0996	8.57143	1.12554	Figure 5b
CRC_20_39_A	Human colorectal cancer	Sigma	Schürch et al., 2020	CODEX	NA	42.1053	4.05834	NA	NA	0.253646	NA	NA	NA	19.2771	3.2974	0.380469	Figure 5b
CRC_21_41_A	Human colorectal cancer	Sigma	Schürch et al., 2020	CODEX	NA	27.8818	7.29064	NA	NA	1.57635	NA	NA	NA	16.8473	11.133	2.6601	Figure 5b
CRC_22_43_A	Human colorectal cancer	Descending colon	Schürch et al., 2020	CODEX	NA	39.0909	11.3636	NA	NA	0.227273	NA	NA	NA	14.3182	20.2273	1.93182	Figure 5b
CRC_23_46_B	Human colorectal cancer	Cecum	Schürch et al., 2020	CODEX	NA	32.837	7.99373	NA	NA	3.29154	NA	NA	NA	11.2853	25.5486	2.66458	Figure 5b
CRC_24_47_A	Human colorectal cancer	Cecum	Schürch et al., 2020	CODEX	NA	63.3202	7.19368	NA	NA	0.158103	NA	NA	NA	14.9407	4.74308	0.869565	Figure 5b
CRC_25_49_A	Human colorectal cancer	Rectum	Schürch et al., 2020	CODEX	NA	29.2042	26.0511	NA	NA	0.0750751	NA	NA	NA	10.8108	24.9249	2.32733	Figure 5b
CRC_26_52_A	Human colorectal cancer	Rectum	Schürch et al., 2020	CODEX	NA	43.9175	6.49485	NA	NA	1.23711	NA	NA	NA	21.6495	17.732	4.2268	Figure 5b
CRC_27_54_A	Human colorectal cancer	Sigma	Schürch et al., 2020	CODEX	NA	32.3557	6.4333	NA	NA	0.189215	NA	NA	NA	19.2999	25.4494	1.13529	Figure 5b
CRC_28_56_B	Human colorectal cancer	Rectum	Schürch et al., 2020	CODEX	NA	41.9132	5.6213	NA	NA	0.788955	NA	NA	NA	4.43787	31.7554	0.197239	Figure 5b
CRC_29_58_A	Human colorectal cancer	Cecum	Schürch et al., 2020	CODEX	NA	48.5564	10.4987	NA	NA	0.262467	NA	NA	NA	13.6483	21.5223	0	Figure 5b
CRC_30_59_A	Human colorectal cancer	Sigma	Schürch et al., 2020	CODEX	NA	33.5938	15.3646	NA	NA	2.69097	NA	NA	NA	22.2222	15.1042	2.17014	Figure 5b
CRC_31_61_B	Human colorectal cancer	Ascending colon	Schürch et al., 2020	CODEX	NA	44.1691	6.99708	NA	NA	5.61224	NA	NA	NA	10.7143	10.7143	7.06997	Figure 5b
CRC_32_64_B	Human colorectal cancer	Sigma	Schürch et al., 2020	CODEX	NA	36.4431	14.4315	NA	NA	6.19534	NA	NA	NA	7.94461	23.3965	0	Figure 5b
CRC_33_65_A	Human colorectal cancer	Sigma	Schürch et al., 2020	CODEX	NA	37.4332	15.0802	NA	NA	0.427807	NA	NA	NA	11.5508	8.34225	1.60428	Figure 5b
CRC_34_68_A	Human colorectal cancer	Descending colon	Schürch et al., 2020	CODEX	NA	46.3351	10.9948	NA	NA	1.70157	NA	NA	NA	12.9581	8.63874	2.09424	Figure 5b
CRC_35_69_A	Human colorectal cancer	Descending colon	Schürch et al., 2020	CODEX	NA	39.0694	7.55048	NA	NA	0.790167	NA	NA	NA	4.12643	5.70676	0.0877963	Figure 5b

### Sheet: Supplemenatry_Table_2
Supplementary Table 2. Antibodies used in the study
Legend: For each antibody reported are the associated cell population, the catalogue number, the vendor, the tag, the dilution used in the staining, the experimental application and the corresponding reference figure. Data shown in Fig. 5b were obtained from a previously published CODEX dataset (1). IMC: Imaging Mass Cytometry, IHC: Immunohistochemistry, mIF: multiplexed immunofluorescence, CODEX…
1. Schürch, C.M. et al. Coordinated Cellular Neighborhoods Orchestrate Antitumoral Immunity at the Colorectal Cancer Invasive Front. Cell 182, 1341-1359.e19 (2020).
Cell population	Antibody Specificity	Vendor	Catalogue Number	Metal or Opal Tag	Antibody Dilution	Application	Reference
All leukocytes	CD45	Fluidigm	3152016D	152Sm	1 in 500	IMC	Figures 2, 3
B cells	CD20	Fluidigm	3161029D	161Dy	1 in 250	IMC	Figures 2, 3
B cells	IgA	NovusBio	NB500-469	142Nd	1 in 100	IMC	Figures 2, 3
B cells	IgM	NovusBio	NBP2-34254	169Tm	1 in 200	IMC	Figures 2, 3
B cells / T cells	CD27	Fluidigm	3171024D	171Yb	1 in 300	IMC	Figures 2, 3
T cells	CD45RA	Fluidigm	3166028D	166Er	1 in 2000	IMC	Figures 2, 3
T cells	CD45RO	Fluidigm	3173016D	173Yb	1 in 500	IMC	Figures 2, 3
T cells / macrophages	CD4	Fluidigm	3156033D	156Gd	1 in 200	IMC	Figures 2, 3
T cells	CD8	Fluidigm	3162035D	162Dy	1 in 800	IMC	Figures 2, 3
T cells	PD1	Fluidigm	3165039D	165Ho	1 in 50	IMC	Figures 2, 3
T cells	CD3	Fluidigm	3170019D	170Er	1 in 800	IMC	Figures 2, 3
T cells	FOXP3	Fluidigm	3155016D	155Gd	1 in 200	IMC	Figures 2, 3
Macrophages	CD68	Fluidigm	3159035D	159Tb	1 in 400	IMC	Figures 2, 3
Macrophages	CD16	Fluidigm	3146020D	146Nd	1 in 200	IMC	Figures 2, 3
Macrophages and dendritic cells	CD11c	Abcam	ab216655	175 Lu	1 in 400	IMC	Figures 2, 3
Macrophages, dendritic cells, tumour cells	PDL1	RnD System	MAB1561	150Nd	1 in 70	IMC	Figures 2, 3
Endothelial cells	CD34	Abcam	ab213058	164Dy	1 in 150	IMC	Figures 2, 3
Epithelial cells	Pan keratin	Fluidigm	3148020D	148Nd	1 in 3000	IMC	Figures 2, 3
Epithelial cells	E-Cadherin	Fluidigm	3158029D	158Gd	1 in 3000	IMC	Figures 2, 3
Basement membrane cells	Collagen type IV	NovusBio	NBP1-97716	176Yb	1 in 30	IMC	Figures 2, 3
Proliferating cells	Ki67	Fluidigm	3168022D	168Er	1 in 400	IMC	Figures 2, 3
Stromal cells	Vimentin	Fluidigm	3143029D	143Nd	1 in 8000	IMC	Figures 2, 3
Stromal cells	SMA	Fluidigm	3141017D	141Pr	1 in 4000	IMC	Figures 2, 3
Various	CAMK4	NovusBio	NBP2-37428	174Yb	1 in 250	IMC	Figures 2, 3
Various	IFNA5	CloudClone	MAG975Hu22	147Sm	1 in 100	IMC	Figures 2, 3
Various	VEGFC	Abcam	ab191274	154Sm	1 in 600	IMC	Figures 2, 3
T cells	CD3	Dako	A0452	NA	1 in 200	IHC	Figure 4
NA	Anti-Rabbit-HRP	Dako	P0448	NA	1 in 200	IHC	Figure 4
T cells	CD8	Cell Signaling Technologies	85336	Opal 780 (1:75)	1 in 200	mIF	Figure 4
T cells	GzB	Abcam	ab208586	Opal 480 (1:600)	1 in 100	mIF	Figure 4
T cells	PD1	Abcam	ab137132	Opal 650 (1:100)	1 in 300	mIF	Figure 4
Proliferating cells	ki67	BD Biosciences	550609	Opal 690 (1:150)	1 in 200	mIF	Figure 4
Macrophages	CD68	BioLegend	916104	Opal 620 (1:700)	1 in 1000	mIF	Figure 4
Macrophages, dendritic cells, tumour cells	PDL1	RnD System	MAB1561	Opal 520 (1:150)	1 in 450	mIF	Figure 4
Stromal cells	CD44	NA	NA	NA	NA	CODEX	Figure 5
T cells	FOXP3	NA	NA	NA	NA	CODEX	Figure 5
Epithelial cells	CDX2	NA	NA	NA	NA	CODEX	Figure 5
T cells	CD8	NA	NA	NA	NA	CODEX	Figure 5
Various	p53	NA	NA	NA	NA	CODEX	Figure 5
T cells	GATA3	NA	NA	NA	NA	CODEX	Figure 5
All leukocytes	CD45	NA	NA	NA	NA	CODEX	Figure 5
T cells	Tbet	NA	NA	NA	NA	CODEX	Figure 5
Various	Beta catenin	NA	NA	NA	NA	CODEX	Figure 5
Macrophages and dendritic cells	HLADR	NA	NA	NA	NA	CODEX	Figure 5
Macrophages, dendritic cells, tumour cells	PDL1	NA	NA	NA	NA	CODEX	Figure 5
Proliferating cells	Ki67	NA	NA	NA	NA	CODEX	Figure 5
T cells	CD45RA	NA	NA	NA	NA	CODEX	Figure 5
T cells	CD4	NA	NA	NA	NA	CODEX	Figure 5
Dendritic cells	CD21	NA	NA	NA	NA	CODEX	Figure 5
Epithelial cells	MUC1	NA	NA	NA	NA	CODEX	Figure 5
Various	CD30	NA	NA	NA	NA	CODEX	Figure 5
T cells	CD2	NA	NA	NA	NA	CODEX	Figure 5
Stromal cells	Vimentin	NA	NA	NA	NA	CODEX	Figure 5
B cells	CD20	NA	NA	NA	NA	CODEX	Figure 5
Various	LAG3	NA	NA	NA	NA	CODEX	Figure 5
Various	NaKATPase	NA	NA	NA	NA	CODEX	Figure 5
T cells	CD5	NA	NA	NA	NA	CODEX	Figure 5
Various	IDO1	NA	NA	NA	NA	CODEX	Figure 5
Epithelial cells	Cytokeratin	NA	NA	NA	NA	CODEX	Figure 5
Macrophages and dendritic cells	CD11b	NA	NA	NA	NA	CODEX	Figure 5
NK cells	CD56	NA	NA	NA	NA	CODEX	Figure 5
Stromal cells	aSMA	NA	NA	NA	NA	CODEX	Figure 5
Various	BCL2	NA	NA	NA	NA	CODEX	Figure 5
Various	CD25	NA	NA	NA	NA	CODEX	Figure 5
Basement membrane cells	Collagen type IV	NA	NA	NA	NA	CODEX	Figure 5
Macrophages and dendritic cells	CD11c	NA	NA	NA	NA	CODEX	Figure 5
T cells	PD1	NA	NA	NA	NA	CODEX	Figure 5
T cells	GzB	NA	NA	NA	NA	CODEX	Figure 5
Various	EGFR	NA	NA	NA	NA	CODEX	Figure 5
Various	VISTA	NA	NA	NA	NA	CODEX	Figure 5
Granulocytes	CD15	NA	NA	NA	NA	CODEX	Figure 5
Various	CD194	NA	NA	NA	NA	CODEX	Figure 5
Various	ICOS	NA	NA	NA	NA	CODEX	Figure 5
Various	MMP9	NA	NA	NA	NA	CODEX	Figure 5
Neuroendocrine cells	Synaptophysin	NA	NA	NA	NA	CODEX	Figure 5
Various	CD71	NA	NA	NA	NA	CODEX	Figure 5
Nervous cells	GFAP	NA	NA	NA	NA	CODEX	Figure 5
T cells	CD7	NA	NA	NA	NA	CODEX	Figure 5
T cells	CD3	NA	NA	NA	NA	CODEX	Figure 5
Neuroendocrine cells	ChromograninA	NA	NA	NA	NA	CODEX	Figure 5
Macrophages	CD163	NA	NA	NA	NA	CODEX	Figure 5
NK cells	CD57	NA	NA	NA	NA	CODEX	Figure 5
T cells	CD45RO	NA	NA	NA	NA	CODEX	Figure 5
Macrophages	CD68	NA	NA	NA	NA	CODEX	Figure 5
Endothelial cells	CD31	NA	NA	NA	NA	CODEX	Figure 5
Lymphatic endothelial cells	Podoplanin	NA	NA	NA	NA	CODEX	Figure 5
Endothelial cells	CD34	NA	NA	NA	NA	CODEX	Figure 5
B cells	CD38	NA	NA	NA	NA	CODEX	Figure 5
Plasma cells	CD138	NA	NA	NA	NA	CODEX	Figure 5
Various	MMP12	NA	NA	NA	NA	CODEX	Figure 5
